# *agtools*: a software framework to manipulate assembly graphs

**DOI:** 10.1101/2025.09.14.676178

**Authors:** Vijini Mallawaarachchi, George Bouras, Ryan R. Wick, Susanna R. Grigson, Bhavya Papudeshi, Robert A. Edwards

## Abstract

**Summary:** Assembly graphs are a fundamental data structure used by genome and metagenome assemblers to represent sequences and their overlap information, facilitating the assembler to construct longer genomic fragments. Apart from their core use in assemblers, assembly graphs have become increasingly important in a range of downstream applications such as metagenomic binning, plasmid detection, viral genome resolution and haplotype phasing. However, there is a need for a comprehensive tool that allows programmatic access to manipulate assembly graphs across different assembly graph formats. Here we present *agtools*, an open-source Python framework that can analyse and manipulate assembly graphs. *agtools* provides a command-line interface for tasks such as graph format conversion, segment filtering, and component extraction. It also exposes a Python package interface to load, query and analyse assembly graphs from popular genome and metagenome assemblers. This enables streamlined assembly graph-based analysis that can be integrated into other bioinformatics software and workflows.

**Availability and implementation:** The source code of *agtools* is hosted on GitHub at https://github.com/Vini2/agtools and the documentation is available at https://agtools.readthedocs.io/. *agtools* is also installable from Bioconda (https://anaconda.org/bioconda/agtools) and PyPI (https://pypi.org/project/agtools/).
