## Supplementary Material for "*agtools*: a software framework to manipulate assembly graphs"

### Sheet: unitig_graph
graph_file	wall_min	wall_max	wall_mean	wall_std	cum_min	cum_max	cum_mean	cum_std	gfa_S	gfa_L	gfa_P	size_graph_MB
Tara_Oceans_data/ERR2752151/metaspades_output/assembly_graph_with_scaffolds.gfa	604.779	628.172	616.621	7.38953	1178.12	1234.05	1204.4	20.4667	11949137	13199576	5988304	3035.73
Tara_Oceans_data/ERR2752163/metaspades_output/assembly_graph_with_scaffolds.gfa	417.288	433.08	425.957	5.43649	807.662	857.144	835.419	15.3967	8896480	8483013	5517111	2820.3
Tara_Oceans_data/ERR2752162/metaspades_output/assembly_graph_with_scaffolds.gfa	375.265	389.194	383.975	4.9611	721.744	787.182	753.634	21.2217	7831451	7569780	5563770	2496.7
Tara_Oceans_data/ERR2752160/metaspades_output/assembly_graph_with_scaffolds.gfa	388.859	403.641	396.252	4.72012	753.371	802.968	778.465	16.1894	7841782	8228939	5109534	2336.57
Tara_Oceans_data/ERR2752150/metaspades_output/assembly_graph_with_scaffolds.gfa	287.951	297.196	291.049	3.05122	548.333	574.7	564.346	8.14549	6108040	6156615	3284620	1887.67
Tara_Oceans_data/ERR2752154/metaspades_output/assembly_graph_with_scaffolds.gfa	274.805	285.93	280.098	3.54937	538.253	562.117	547.865	8.47293	5950994	5763429	3547994	1691.84
Tara_Oceans_data/ERR2752153/metaspades_output/assembly_graph_with_scaffolds.gfa	135.727	140.392	137.878	1.62005	267.206	273.042	270.614	1.96046	3155580	2702847	2034766	1195.51
Tara_Oceans_data/ERR594355/metaspades_output/assembly_graph_with_scaffolds.gfa	120.9	127.235	123.97	1.95705	240.909	251.498	245.211	3.4366	2895102	2390500	1882763	1026.14
Tara_Oceans_data/ERR599362/metaspades_output/assembly_graph_with_scaffolds.gfa	135.659	138.915	137.579	1.00888	265.672	272.45	269.851	2.61078	3042694	2890816	1811941	919.067
Tara_Oceans_data/ERR594375/metaspades_output/assembly_graph_with_scaffolds.gfa	78.9002	81.1071	79.8316	0.599538	156.054	161.113	158.613	1.7252	1978224	1443623	1358204	816.435
Tara_Oceans_data/ERR594362/metaspades_output/assembly_graph_with_scaffolds.gfa	72.1759	73.9193	73.149	0.501944	144.324	147.078	146.017	0.884531	1867417	1221061	1405867	744.968
Tara_Oceans_data/ERR594361/metaspades_output/assembly_graph_with_scaffolds.gfa	64.8091	65.9531	65.3726	0.411901	129.774	134.481	131.626	1.78644	1682377	1083125	1275876	621.525
Tara_Oceans_data/ERR2750828/metaspades_output/assembly_graph_with_scaffolds.gfa	61.0974	62.6872	61.8931	0.475232	121.78	126.414	123.412	1.41645	1527689	1156676	1018210	515.964
Tara_Oceans_data/ERR599357/metaspades_output/assembly_graph_with_scaffolds.gfa	51.6524	54.3201	53.0945	0.905929	100.72	106.101	103.394	1.69214	1202864	1166412	660442	404.247
Tara_Oceans_data/ERR2750826/metaspades_output/assembly_graph_with_scaffolds.gfa	37.0741	38.2341	37.6537	0.329721	73.565	77.1036	75.4391	1.05641	964142	688708	649441	330.088
Tara_Oceans_data/ERR594360/metaspades_output/assembly_graph_with_scaffolds.gfa	14.5452	14.85	14.7538	0.0949485	30.2936	31.2558	30.886	0.27342	482962	129158	435081	252.544
Tara_Oceans_data/ERR599383/metaspades_output/assembly_graph_with_scaffolds.gfa	12.8138	13.0626	12.9199	0.0878888	26.9565	27.575	27.1851	0.223345	440162	92296	410423	204.098
Tara_Oceans_data/ERR599370/metaspades_output/assembly_graph_with_scaffolds.gfa	18.7919	19.3808	19.051	0.181867	37.7573	39.4934	38.7306	0.631385	499495	328229	384072	183.21
Tara_Oceans_data/ERR321017/metaspades_output/assembly_graph_with_scaffolds.gfa	7.95193	8.21667	8.09065	0.0930841	15.9708	16.4967	16.2763	0.164231	145829	197397	144926	47.8195
Tara_Oceans_data/ERR321018/metaspades_output/assembly_graph_with_scaffolds.gfa	5.25146	5.55977	5.38654	0.0966498	10.3708	11.0672	10.7534	0.221869	96998	133965	96751	29.0608

### Sheet: SPAdes_contig_graph
input_path	wall_min	wall_max	wall_mean	wall_std	cum_min	cum_max	cum_mean	cum_std	gfa_S	gfa_L	gfa_P	size_graph_MB
Tara_Oceans_data/ERR2752151/metaspades_output	392.81	408.391	396.098	4.45515	1327.69	1358.88	1335.95	8.83736	11949137	13199576	0	2651.83
Tara_Oceans_data/ERR2752163/metaspades_output	355.915	358.668	357.148	0.988511	1267.45	1276	1271.5	2.91979	8896480	8483013	0	2499.8
Tara_Oceans_data/ERR2752162/metaspades_output	325.392	327.69	326.5	0.79203	1159.34	1168.26	1163.37	2.98447	7831451	7569780	0	2190.58
Tara_Oceans_data/ERR2752160/metaspades_output	304.353	307.903	305.945	0.96211	1069.67	1079.53	1074.18	2.91961	7841782	8228939	0	2047
Tara_Oceans_data/ERR2752150/metaspades_output	231.752	235.115	233.616	0.85941	818.029	829.863	824.384	2.99391	6108040	6156615	0	1684.17
Tara_Oceans_data/ERR2752154/metaspades_output	217.02	218.454	217.746	0.460198	759.727	763.908	761.412	1.41764	5950994	5763429	0	1480.98
Tara_Oceans_data/ERR2752153/metaspades_output	143.898	145.305	144.887	0.409818	530.035	534.209	532.869	1.19119	3155580	2702847	0	1078.8
Tara_Oceans_data/ERR594355/metaspades_output	124.112	125.748	125.059	0.469891	455.139	459.148	457.64	1.35875	2895102	2390500	0	920.679
Tara_Oceans_data/ERR599362/metaspades_output	113.856	115.105	114.499	0.323959	405.152	408.791	407.207	0.964706	3042694	2890816	0	814.652
Tara_Oceans_data/ERR594375/metaspades_output	97.3647	98.2015	97.7823	0.259891	364.501	367.337	366.066	0.970122	1978224	1443623	0	742.038
Tara_Oceans_data/ERR594362/metaspades_output	90.2674	91.068	90.73	0.260125	337.283	340.449	339.06	0.975796	1867417	1221061	0	670.645
Tara_Oceans_data/ERR594361/metaspades_output	77.3817	78.2176	77.7567	0.280138	287.054	289.815	288.321	0.907993	1682377	1083125	0	554.452
Tara_Oceans_data/ERR2750828/metaspades_output	64.8387	65.4925	65.1328	0.186273	236.964	239.492	238.09	0.743447	1527689	1156676	0	459.53
Tara_Oceans_data/ERR599357/metaspades_output	48.0988	48.556	48.388	0.154612	174.127	176.213	175.195	0.614113	1202864	1166412	0	364.742
Tara_Oceans_data/ERR2750826/metaspades_output	41.3989	41.7144	41.5514	0.0872729	152.229	153.258	152.663	0.33231	964142	688708	0	294.071
Tara_Oceans_data/ERR594360/metaspades_output	30.188	30.7253	30.4047	0.153327	117.468	119.024	118.247	0.559225	482962	129158	0	230.837
Tara_Oceans_data/ERR599383/metaspades_output	25.3523	25.6295	25.4872	0.097593	97.719	98.9907	98.2296	0.3828	440162	92296	0	183.9
Tara_Oceans_data/ERR599370/metaspades_output	22.757	23.1369	22.9396	0.126353	84.8648	86.3694	85.5934	0.49953	499495	328229	0	163.461
Tara_Oceans_data/ERR321017/metaspades_output	6.90946	7.07195	6.97082	0.0417546	24.7804	25.2707	25.0133	0.129429	145829	197397	0	40.9473
Tara_Oceans_data/ERR321018/metaspades_output	4.31491	4.41306	4.3428	0.0293235	15.3037	15.6356	15.3972	0.103451	96998	133965	0	24.5226

### Sheet: MEGAHIT_contig_graph
input_path	wall_min	wall_max	wall_mean	wall_std	cum_min	cum_max	cum_mean	cum_std	gfa_S	gfa_L	gfa_P	size_graph_MB
Tara_Oceans_data/assemblies/ERR2752163/megahit_output	183.856	186.718	184.756	0.939781	1106.86	1119.56	1111.53	4.10282	2344352	1276344	0	1814.29
Tara_Oceans_data/assemblies/ERR2752147/megahit_output	164.325	166.001	165.192	0.594086	989.657	999.988	994.242	3.61717	2095749	1217564	0	1633.68
Tara_Oceans_data/assemblies/ERR2752151/megahit_output	158.213	159.782	158.749	0.505773	954.274	964.838	958.117	3.05058	2024187	1045372	0	1491.37
Tara_Oceans_data/assemblies/ERR2752146/megahit_output	131.586	133.261	131.994	0.503853	790.909	799.538	793.164	2.68774	1666049	1014168	0	1352.48
Tara_Oceans_data/assemblies/ERR2752150/megahit_output	109.178	111.471	109.654	0.651561	658.418	668.974	661.275	2.85675	1396194	756598	0	1183.77
Tara_Oceans_data/assemblies/ERR2752145/megahit_output	98.5923	99.662	99.0054	0.37591	596.776	602.34	599.017	2.07378	1265386	628316	0	1044.94
Tara_Oceans_data/assemblies/ERR2752149/megahit_output	90.4374	91.4371	90.851	0.348824	545.493	551.283	547.655	1.88554	1153869	627208	0	1016.08
Tara_Oceans_data/assemblies/ERR2752153/megahit_output	68.9707	69.6259	69.2876	0.222959	417.064	420.664	418.928	1.14169	878626	418372	0	822.93
Tara_Oceans_data/assemblies/ERR2752144/megahit_output	74.0649	74.6281	74.264	0.177934	446.643	450.269	447.843	1.00405	946706	579536	0	805.835
Tara_Oceans_data/assemblies/ERR2752143/megahit_output	58.5414	59.1461	58.7486	0.20187	354.135	357.605	355.075	1.16512	748451	434894	0	624.759

### Sheet: Flye_contig_graph
input_path	wall_min	wall_max	wall_mean	wall_std	cum_min	cum_max	cum_mean	cum_std	gfa_S	gfa_L	gfa_P	size_graph_MB
Human_feces/SRR18490951/flye_output	11.3623	11.6031	11.4665	0.0670939	48.6047	49.2856	48.9923	0.209025	2983	857	2866	118.889
Human_feces/SRR18490961/flye_output	25.8531	26.1854	25.9948	0.100565	110.59	111.938	111.138	0.376091	5002	1416	4847	269.08
Human_feces/SRR18491036/flye_output	11.0387	11.2063	11.1308	0.0565814	47.1348	47.7509	47.4972	0.21108	5384	757	5265	116.227
Human_feces/SRR18491148/flye_output	18.6707	19.0606	18.9202	0.123037	79.829	81.4484	80.868	0.494625	4216	1943	3960	196.327
Human_feces/SRR18491176/flye_output	35.5708	36.2798	35.8729	0.227054	152.055	155.047	153.321	0.954168	6362	3930	5860	373.551
Human_feces/SRR18491204/flye_output	21.8237	22.1348	21.9672	0.0960418	93.2223	94.6536	93.9462	0.417068	4775	1472	4568	226.967
Human_feces/SRR18491300/flye_output	25.5337	26.0271	25.7232	0.150955	109.088	111.186	109.93	0.645781	6109	3618	5602	267.547
Human_feces/SRR18491309/flye_output	14.2835	14.4764	14.3938	0.0681807	61.1045	61.8681	61.5535	0.265451	3097	797	3012	149.962
Human_feces/SRR18491312/flye_output	18.6444	18.8374	18.7154	0.0547693	79.7687	80.5016	80.0437	0.230369	3113	1180	2960	196.225
Human_feces/SRR18491319/flye_output	19.7552	19.9696	19.8693	0.0651088	84.5134	85.3022	84.9629	0.231999	3521	1500	3312	206.15
MFD-LR/ERR10750395/flye_output	12.8547	13.0383	12.9115	0.0566162	54.7407	55.18	54.9566	0.163713	14008	610	13931	134.574
MFD-LR/ERR11561019/flye_output	290.919	292.695	291.755	0.721824	1241.03	1249.37	1244.97	3.061	141335	29954	137621	3018.87
MFD-LR/ERR11523645/flye_output	503.391	510.903	507.495	2.38632	2147.77	2173.55	2163.87	9.16449	265655	138055	248552	5117.66

### Sheet: myloasm_contig_graph
input_path	wall_min	wall_max	wall_mean	wall_std	cum_min	cum_max	cum_mean	cum_std	gfa_S	gfa_L	gfa_P	size_graph_MB	size_contigs_MB
MFD-LR/ERR10750395/myloasm_output	1.50197	1.72265	1.52864	0.0683748	5.94525	6.81376	6.05023	0.268974	83564	33	0	46.7016	415.854
MFD-LR/ERR11523645/myloasm_output	19.8817	20.4479	20.0073	0.164402	79.5168	81.7859	79.9976	0.662093	880898	6491	0	1003.25	11731.3
MFD-LR/ERR11561019/myloasm_output	11.2378	11.3281	11.286	0.0324241	45.3264	45.6639	45.4918	0.12367	488408	2223	0	285.625	6556.08
MFD-LR/ERR11593880/myloasm_output	34.5968	34.8664	34.7356	0.0911378	140.305	141.401	140.803	0.36794	1375194	8445	0	781.041	22435.9
MFD-LR/ERR12040030/myloasm_output	41.1344	41.3994	41.2855	0.0901377	166.086	167.237	166.715	0.39032	1587952	9256	0	939.277	24955.2
